# Genotype and methylation interact to reconfigure transcriptional regulation in colorectal cancer

**DOI:** 10.64898/2026.05.27.728350

**Authors:** Byounghun Kim, Hanbeen Kim, Min-Kyeong Kwon, Sridhar Hannenhalli, Sun Shim Choi

## Abstract

**Background:** Transcriptional regulation is shaped by both genomic variants and the environment. Yet, how the regulatory effects of genomic variants are reconfigured by dynamic epigenomic changes during tumorigenesis remains incompletely understood.

**Methods:** We investigated methylation context-dependent links between genotype and gene expression in colorectal cancer (CRC) using paired tumor and normal-adjacent tissue (NAT) from 80 patients, thereby controlling for germline genomic background. By integrating promoter-targeted bisulfite sequencing with RNA-seq, we systematically compared expression quantitative trait loci (eQTLs) and methylation quantitative trait loci (mQTLs). To capture regulatory complexity beyond simple mediation, we implemented a memo-eQTL framework that explicitly models genotype × DNA methylation (G×M) interactions.

**Results:** We observed extensive tissue specificity in both eQTL and mQTL landscapes; tumor-specific eGenes were significantly enriched for hallmark oncogenic pathways, including WNT and MAPK signaling. Standard mediation models explained only a minority of genotype–expression relationships, whereas our explicit interaction framework revealed widespread reconfiguration of methylation-dependent genetic effects in tumors. Memo-eQTL mapping (FDR < 0.05) identified 18 NAT and 73 tumor eGenes with significant G×M interactions, and results were consistent at a more permissive threshold (FDR < 0.2). We further developed a patient-level memo-eQTL score and found that interaction-based regulatory disruption in NAT, but not in tumor, significantly correlated with clinical stage (*P* = 0.035).

**Conclusions:** Genetic regulation in cancer is reorganized through context-dependent G×M interactions. Importantly, G×M signatures in NAT are specifically linked to disease progression, offering new insights into field cancerization and the clinical consequences of regulatory reprogramming in CRC.
