## Supplementary Table S3 for "Genotype and methylation interact to reconfigure transcriptional regulation in colorectal cancer"

### Sheet: NAT_eQTL
Table S3. Pathway enrichment analysis of tissue-specific and shared proximal eQTL-associated genes
Cluster	KEGG_ID	Pathway	pval	GeneRatio	Count
NAT_eqtl	hsa03272	Virion - Hepatitis viruses	0.00103724	0.0191388	8
NAT_eqtl	hsa01100	Metabolic pathways	0.00307381	0.217703	91
NAT_eqtl	hsa05418	Fluid shear stress and atherosclerosis	0.00377455	0.0334928	14
NAT_eqtl	hsa04721	Synaptic vesicle cycle	0.0075121	0.0215311	9
NAT_eqtl	hsa03050	Proteasome	0.0146126	0.0143541	6
NAT_eqtl	hsa04727	GABAergic synapse	0.0158365	0.0215311	9
NAT_eqtl	hsa00514	Other types of O-glycan biosynthesis	0.0161503	0.0143541	6
NAT_eqtl	hsa00512	Mucin type O-glycan biosynthesis	0.0195343	0.0119617	5
NAT_eqtl	hsa04371	Apelin signaling pathway	0.0200539	0.0287081	12
NAT_eqtl	hsa00330	Arginine and proline metabolism	0.0214257	0.0143541	6

### Sheet: Tumor_eQTL
Table S3. Pathway enrichment analysis of tissue-specific and shared proximal eQTL-associated genes
Cluster	KEGG_ID	Pathway	pval	GeneRatio	Count
Tumor_eqtl	hsa05167	Kaposi sarcoma-associated herpesvirus infection	0.00178218	0.0431818	19
Tumor_eqtl	hsa04310	Wnt signaling pathway	0.00280827	0.0386364	17
Tumor_eqtl	hsa00140	Steroid hormone biosynthesis	0.0031463	0.0204545	9
Tumor_eqtl	hsa00513	Various types of N-glycan biosynthesis	0.00372583	0.0159091	7
Tumor_eqtl	hsa00510	N-Glycan biosynthesis	0.00393613	0.0181818	8
Tumor_eqtl	hsa00534	Glycosaminoglycan biosynthesis - heparan sulfate / heparin	0.00422071	0.0113636	5
Tumor_eqtl	hsa04657	IL-17 signaling pathway	0.00425659	0.025	11
Tumor_eqtl	hsa04659	Th17 cell differentiation	0.00438078	0.0272727	12
Tumor_eqtl	hsa04917	Prolactin signaling pathway	0.00516879	0.0204545	9
Tumor_eqtl	hsa04010	MAPK signaling pathway	0.00614925	0.0545455	24

### Sheet: shared_eQTL
Table S3. Pathway enrichment analysis of tissue-specific and shared proximal eQTL-associated genes
Cluster	KEGG_ID	Pathway	pval	GeneRatio	Count
shared_eqtl	hsa04727	GABAergic synapse	0.00525781	0.0789474	3
shared_eqtl	hsa03050	Proteasome	0.0143724	0.0526316	2
shared_eqtl	hsa03266	Virion - Herpesvirus	0.0353634	0.0263158	1
shared_eqtl	hsa03018	RNA degradation	0.0385104	0.0526316	2
