## Supplementary Table S4 for "Genotype and methylation interact to reconfigure transcriptional regulation in colorectal cancer"

### Sheet: NAT_mQTL
Table S4. Pathway enrichment analysis of tissue-specific and shared proximal mQTL-associated genes
Cluster	KEGG_ID	Pathway	pval	GeneRatio	Count
NAT_mqtl	hsa03060	Protein export	0.00520533	0.0186047	4
NAT_mqtl	hsa03450	Non-homologous end-joining	0.0345718	0.00930233	2
NAT_mqtl	hsa05134	Legionellosis	0.0390899	0.0186047	4
NAT_mqtl	hsa05130	Pathogenic Escherichia coli infection	0.0406638	0.0418605	9
NAT_mqtl	hsa01232	Nucleotide metabolism	0.0453576	0.0232558	5

### Sheet: Tumor_mQTL
Table S4. Pathway enrichment analysis of tissue-specific and shared proximal mQTL-associated genes
Cluster	KEGG_ID	Pathway	pval	GeneRatio	Count
Tumor_mqtl	hsa03410	Base excision repair	0.0184983	0.025	3
Tumor_mqtl	hsa04979	Cholesterol metabolism	0.0286862	0.025	3
Tumor_mqtl	hsa00515	Mannose type O-glycan biosynthesis	0.0344958	0.0166667	2
Tumor_mqtl	hsa03430	Mismatch repair	0.0344958	0.0166667	2

### Sheet: shared_mQTL
Table S4. Pathway enrichment analysis of tissue-specific and shared proximal mQTL-associated genes
Cluster	KEGG_ID	Pathway	pval	GeneRatio	Count
shared_mqtl	hsa04670	Leukocyte transendothelial migration	0.00389876	0.115385	3
shared_mqtl	hsa03272	Virion - Hepatitis viruses	0.00771277	0.0769231	2
shared_mqtl	hsa04072	Phospholipase D signaling pathway	0.0078231	0.115385	3
shared_mqtl	hsa05160	Hepatitis C	0.00887212	0.115385	3
shared_mqtl	hsa04610	Complement and coagulation cascades	0.0244605	0.0769231	2
shared_mqtl	hsa00564	Glycerophospholipid metabolism	0.0333135	0.0769231	2
