## Supplementary Table S6 for "Genotype and methylation interact to reconfigure transcriptional regulation in colorectal cancer"

### Sheet: eGene annotation(NAT, q<0.05)
Supplementary Table S6. Gene-level summary of memo-eQTL triplet counts in NAT and tumor tissues.
ensembl_id	triplet_count	gene_symbol	biotype	description
ENSG00000122691	43	TWIST1	protein_coding	twist family bHLH transcription factor 1
ENSG00000173818	40	ENDOV	protein_coding	endonuclease V
ENSG00000075884	23	ARHGAP15	protein_coding	Rho GTPase activating protein 15
ENSG00000185897	18	FFAR3	protein_coding	free fatty acid receptor 3
ENSG00000072832	16	CRMP1	protein_coding	collapsin response mediator protein 1
ENSG00000153303	15	FRMD1	protein_coding	FERM domain containing 1
ENSG00000197506	13	SLC28A3	protein_coding	solute carrier family 28 member 3
ENSG00000131094	11	C1QL1	protein_coding	complement C1q like 1
ENSG00000205362	11	MT1A	protein_coding	metallothionein 1A
ENSG00000133619	7	KRBA1	protein_coding	KRAB-A domain containing 1
ENSG00000080007	5	DDX43	protein_coding	DEAD-box helicase 43
ENSG00000240230	5	COX19	protein_coding	cytochrome c oxidase assembly factor COX19
ENSG00000117280	4	RAB29	protein_coding	RAB29, member RAS oncogene family
ENSG00000012048	3	BRCA1	protein_coding	BRCA1 DNA repair associated
ENSG00000085382	3	HACE1	protein_coding	HECT domain and ankyrin repeat containing E3 ubiquitin protein ligase 1
ENSG00000132423	3	COQ3	protein_coding	coenzyme Q3, methyltransferase
ENSG00000107077	1	KDM4C	protein_coding	lysine demethylase 4C
ENSG00000162711	1	NLRP3	protein_coding	NLR family pyrin domain containing 3

### Sheet: eGene annotation(Tumor, q<0.05)
Supplementary Table S6. Gene-level summary of memo-eQTL triplet counts in NAT and tumor tissues.
ensembl_id	triplet_count	gene_symbol	biotype	description
ENSG00000110060	151	PUS3	protein_coding	pseudouridine synthase 3
ENSG00000144035	99	NAT8	protein_coding	N-acetyltransferase 8 (putative)
ENSG00000102854	85	MSLN	protein_coding	mesothelin
ENSG00000175175	45	PPM1E	protein_coding	protein phosphatase, Mg2+/Mn2+ dependent 1E
ENSG00000135773	32	CAPN9	protein_coding	calpain 9
ENSG00000276547	27	PCDHGB5	protein_coding	protocadherin gamma subfamily B, 5
ENSG00000185176	24	AQP12B	protein_coding	aquaporin 12B
ENSG00000154309	22	DISP1	protein_coding	dispatched RND transporter family member 1
ENSG00000137710	21	RDX	protein_coding	radixin
ENSG00000163947	21	ARHGEF3	protein_coding	Rho guanine nucleotide exchange factor 3
ENSG00000089177	20	KIF16B	protein_coding	kinesin family member 16B
ENSG00000124003	19	MOGAT1	protein_coding	monoacylglycerol O-acyltransferase 1
ENSG00000115415	18	STAT1	protein_coding	signal transducer and activator of transcription 1
ENSG00000163879	18	DNALI1	protein_coding	dynein axonemal light intermediate chain 1
ENSG00000128710	16	HOXD10	protein_coding	homeobox D10
ENSG00000104321	14	TRPA1	protein_coding	transient receptor potential cation channel subfamily A member 1
ENSG00000132329	14	RAMP1	protein_coding	receptor activity modifying protein 1
ENSG00000136928	14	GABBR2	protein_coding	gamma-aminobutyric acid type B receptor subunit 2
ENSG00000117592	12	PRDX6	protein_coding	peroxiredoxin 6
ENSG00000185513	12	L3MBTL1	protein_coding	L3MBTL histone methyl-lysine binding protein 1
ENSG00000156206	11	CFAP161	protein_coding	cilia and flagella associated protein 161
ENSG00000255408	11	PCDHA3	protein_coding	protocadherin alpha 3
ENSG00000092067	10	CEBPE	protein_coding	CCAAT enhancer binding protein epsilon
ENSG00000114395	10	CYB561D2	protein_coding	cytochrome b561 family member D2
ENSG00000145192	10	AHSG	protein_coding	alpha 2-HS glycoprotein
ENSG00000164406	9	LEAP2	protein_coding	liver enriched antimicrobial peptide 2
ENSG00000083168	8	KAT6A	protein_coding	lysine acetyltransferase 6A
ENSG00000103544	8	VPS35L	protein_coding	VPS35 endosomal protein sorting factor like
ENSG00000122367	7	LDB3	protein_coding	LIM domain binding 3
ENSG00000152583	7	SPARCL1	protein_coding	SPARC like 1
ENSG00000188373	7	GPR15LG	protein_coding	G protein-coupled receptor 15 ligand
ENSG00000118855	6	MFSD1	protein_coding	major facilitator superfamily domain containing 1
ENSG00000126878	6	AIF1L	protein_coding	allograft inflammatory factor 1 like
ENSG00000158882	6	TOMM40L	protein_coding	translocase of outer mitochondrial membrane 40 like
ENSG00000186231	6	KLHL32	protein_coding	kelch like family member 32
ENSG00000249242	6	TMEM150C	protein_coding	transmembrane protein 150C
ENSG00000065320	5	NTN1	protein_coding	netrin 1
ENSG00000068831	5	RASGRP2	protein_coding	RAS guanyl releasing protein 2
ENSG00000087053	5	MTMR2	protein_coding	myotubularin related protein 2
ENSG00000133083	5	DCLK1	protein_coding	doublecortin like kinase 1
ENSG00000134757	5	DSG3	protein_coding	desmoglein 3
ENSG00000153207	5	AHCTF1	protein_coding	AT-hook containing transcription factor 1
ENSG00000160191	5	PDE9A	protein_coding	phosphodiesterase 9A
ENSG00000164112	5	SMIM43	protein_coding	small integral membrane protein 43
ENSG00000182621	5	PLCB1	protein_coding	phospholipase C beta 1
ENSG00000187372	5	PCDHB13	protein_coding	protocadherin beta 13
ENSG00000114854	4	TNNC1	protein_coding	troponin C1, slow skeletal and cardiac type
ENSG00000165731	4	RET	protein_coding	ret proto-oncogene
ENSG00000008517	3	IL32	protein_coding	interleukin 32
ENSG00000130038	3	CRACR2A	protein_coding	calcium release activated channel regulator 2A
ENSG00000133104	3	SPART	protein_coding	spartin
ENSG00000141934	3	PLPP2	protein_coding	phospholipid phosphatase 2
ENSG00000146425	3	DYNLT1	protein_coding	dynein light chain Tctex-type 1
ENSG00000152439	3	ZNF773	protein_coding	zinc finger protein 773
ENSG00000153113	3	CAST	lncRNA	calpastatin
ENSG00000154258	3	ABCA9	protein_coding	ATP binding cassette subfamily A member 9
ENSG00000154930	3	ACSS1	protein_coding	acyl-CoA synthetase short chain family member 1
ENSG00000177301	3	KCNA2	protein_coding	potassium voltage-gated channel subfamily A member 2
ENSG00000198846	3	TOX	protein_coding	thymocyte selection associated high mobility group box
ENSG00000051180	2	RAD51	protein_coding	RAD51 recombinase
ENSG00000101443	2	WFDC2	protein_coding	WAP four-disulfide core domain 2
ENSG00000128342	2	LIF	protein_coding	LIF interleukin 6 family cytokine
ENSG00000138433	2	CIR1	protein_coding	corepressor interacting with RBPJ, CIR1
ENSG00000145414	2	NAF1	protein_coding	nuclear assembly factor 1 ribonucleoprotein
ENSG00000161551	2	ZNF577	protein_coding	zinc finger protein 577
ENSG00000169169	2	CPT1C	protein_coding	carnitine palmitoyltransferase 1C
ENSG00000188227	2	ZNF793	protein_coding	zinc finger protein 793
ENSG00000126259	1	KIRREL2	protein_coding	kirre like nephrin family adhesion molecule 2
ENSG00000162735	1	PEX19	protein_coding	peroxisomal biogenesis factor 19
ENSG00000163814	1	CDCP1	protein_coding	CUB domain containing protein 1
ENSG00000168894	1	RNF181	protein_coding	ring finger protein 181
ENSG00000182580	1	EPHB3	protein_coding	EPH receptor B3
ENSG00000198585	1	NUDT16	protein_coding	nudix hydrolase 16

### Sheet: eGene annotation(NAT, q<0.2)
Supplementary Table S6. Gene-level summary of memo-eQTL triplet counts in NAT and tumor tissues.
ensembl_id	triplet_count	gene_symbol	biotype	description
ENSG00000122691	48	TWIST1	protein_coding	twist family bHLH transcription factor 1
ENSG00000173818	43	ENDOV	protein_coding	endonuclease V
ENSG00000169564	34	PCBP1	protein_coding	poly(rC) binding protein 1
ENSG00000070748	28	CHAT	protein_coding	choline O-acetyltransferase
ENSG00000134265	26	NAPG	protein_coding	NSF attachment protein gamma
ENSG00000075884	24	ARHGAP15	protein_coding	Rho GTPase activating protein 15
ENSG00000144035	23	NAT8	protein_coding	N-acetyltransferase 8 (putative)
ENSG00000092421	21	SEMA6A	protein_coding	semaphorin 6A
ENSG00000080709	20	KCNN2	protein_coding	potassium calcium-activated channel subfamily N member 2
ENSG00000185897	18	FFAR3	protein_coding	free fatty acid receptor 3
ENSG00000165556	17	CDX2	protein_coding	caudal type homeobox 2
ENSG00000072832	16	CRMP1	protein_coding	collapsin response mediator protein 1
ENSG00000099949	16	LZTR1	protein_coding	leucine zipper like post translational regulator 1
ENSG00000153303	16	FRMD1	protein_coding	FERM domain containing 1
ENSG00000171345	15	KRT19	protein_coding	keratin 19
ENSG00000143669	14	LYST	protein_coding	lysosomal trafficking regulator
ENSG00000143340	13	FAM163A	protein_coding	family with sequence similarity 163 member A
ENSG00000197506	13	SLC28A3	protein_coding	solute carrier family 28 member 3
ENSG00000128482	12	RNF112	protein_coding	ring finger protein 112
ENSG00000186827	12	TNFRSF4	protein_coding	TNF receptor superfamily member 4
ENSG00000096264	11	NCR2	protein_coding	natural cytotoxicity triggering receptor 2
ENSG00000131094	11	C1QL1	protein_coding	complement C1q like 1
ENSG00000205362	11	MT1A	protein_coding	metallothionein 1A
ENSG00000103811	9	CTSH	protein_coding	cathepsin H
ENSG00000116171	9	SCP2	protein_coding	sterol carrier protein 2
ENSG00000130433	9	CACNG6	protein_coding	calcium voltage-gated channel auxiliary subunit gamma 6
ENSG00000157593	9	SLC35B2	protein_coding	solute carrier family 35 member B2
ENSG00000163607	9	GTPBP8	protein_coding	GTP binding protein 8
ENSG00000174791	9	RIN1	protein_coding	Ras and Rab interactor 1
ENSG00000196363	9	WDR5	protein_coding	WD repeat domain 5
ENSG00000198799	9	LRIG2	protein_coding	leucine rich repeats and immunoglobulin like domains 2
ENSG00000243646	9	IL10RB	protein_coding	interleukin 10 receptor subunit beta
ENSG00000064201	8	TSPAN32	protein_coding	tetraspanin 32
ENSG00000124019	8	FAM124B	protein_coding	family with sequence similarity 124 member B
ENSG00000128965	8	CHAC1	protein_coding	ChaC glutathione specific gamma-glutamylcyclotransferase 1
ENSG00000258405	8	ZNF578	protein_coding	zinc finger protein 578
ENSG00000114853	7	ZBTB47	protein_coding	zinc finger and BTB domain containing 47
ENSG00000118308	7	IRAG2	protein_coding	inositol 1,4,5-triphosphate receptor associated 2
ENSG00000133619	7	KRBA1	protein_coding	KRAB-A domain containing 1
ENSG00000156140	7	ADAMTS3	protein_coding	ADAM metallopeptidase with thrombospondin type 1 motif 3
ENSG00000188001	7	TPRG1	protein_coding	tumor protein p63 regulated 1
ENSG00000189060	7	H1-0	protein_coding	H1.0 linker histone
ENSG00000198046	7	ZNF667	protein_coding	zinc finger protein 667
ENSG00000010932	6	FMO1	protein_coding	flavin containing dimethylaniline monoxygenase 1
ENSG00000080007	6	DDX43	protein_coding	DEAD-box helicase 43
ENSG00000085382	6	HACE1	protein_coding	HECT domain and ankyrin repeat containing E3 ubiquitin protein ligase 1
ENSG00000120322	6	PCDHB8	protein_coding	protocadherin beta 8
ENSG00000167566	6	NCKAP5L	protein_coding	NCK associated protein 5 like
ENSG00000175264	6	CHST1	protein_coding	carbohydrate sulfotransferase 1
ENSG00000176978	6	DPP7	protein_coding	dipeptidyl peptidase 7
ENSG00000186205	6	MTARC1	protein_coding	mitochondrial amidoxime reducing component 1
ENSG00000225968	6	ELFN1	protein_coding	extracellular leucine rich repeat and fibronectin type III domain containing 1
ENSG00000240230	6	COX19	protein_coding	cytochrome c oxidase assembly factor COX19
ENSG00000064787	5	BCAS1	protein_coding	brain enriched myelin associated protein 1
ENSG00000102962	5	CCL22	protein_coding	C-C motif chemokine ligand 22
ENSG00000109846	5	CRYAB	protein_coding	crystallin alpha B
ENSG00000117280	5	RAB29	protein_coding	RAB29, member RAS oncogene family
ENSG00000139178	5	C1RL	protein_coding	complement C1r subcomponent like
ENSG00000164949	5	GEM	protein_coding	GTP binding protein overexpressed in skeletal muscle
ENSG00000186453	5	FAM228A	protein_coding	family with sequence similarity 228 member A
ENSG00000197859	5	ADAMTSL2	protein_coding	ADAMTS like 2
ENSG00000241186	5	CRIPTO	protein_coding	cripto, EGF-CFC family member
ENSG00000056097	4	ZFR	protein_coding	zinc finger RNA binding protein
ENSG00000088986	4	DYNLL1	protein_coding	dynein light chain LC8-type 1
ENSG00000125846	4	ZNF133	protein_coding	zinc finger protein 133
ENSG00000128322	4	IGLL1	protein_coding	immunoglobulin lambda like polypeptide 1
ENSG00000129173	4	E2F8	protein_coding	E2F transcription factor 8
ENSG00000152822	4	GRM1	protein_coding	glutamate metabotropic receptor 1
ENSG00000170577	4	SIX2	protein_coding	SIX homeobox 2
ENSG00000012048	3	BRCA1	protein_coding	BRCA1 DNA repair associated
ENSG00000104921	3	FCER2	protein_coding	Fc epsilon receptor II
ENSG00000132423	3	COQ3	protein_coding	coenzyme Q3, methyltransferase
ENSG00000136936	3	XPA	protein_coding	XPA, DNA damage recognition and repair factor
ENSG00000145777	3	TSLP	protein_coding	thymic stromal lymphopoietin
ENSG00000147676	3	MAL2	protein_coding	mal, T cell differentiation protein 2
ENSG00000152583	3	SPARCL1	protein_coding	SPARC like 1
ENSG00000175514	3	GPR152	protein_coding	G protein-coupled receptor 152
ENSG00000177106	3	EPS8L2	protein_coding	EPS8 signaling adaptor L2
ENSG00000198160	3	MIER1	protein_coding	MIER1 transcriptional regulator
ENSG00000109794	2	FAM149A	protein_coding	family with sequence similarity 149 member A
ENSG00000122863	2	CHST3	protein_coding	carbohydrate sulfotransferase 3
ENSG00000130592	2	LSP1	protein_coding	lymphocyte specific protein 1
ENSG00000144867	2	SRPRB	protein_coding	SRP receptor subunit beta
ENSG00000153246	2	PLA2R1	protein_coding	phospholipase A2 receptor 1
ENSG00000157017	2	GHRL	protein_coding	ghrelin and obestatin prepropeptide
ENSG00000165799	2	RNASE7	protein_coding	ribonuclease A family member 7
ENSG00000167701	2	GPT	protein_coding	glutamic--pyruvic transaminase
ENSG00000167916	2	KRT24	protein_coding	keratin 24
ENSG00000169224	2	GCSAML	protein_coding	germinal center associated signaling and motility like
ENSG00000183682	2	BMP8A	protein_coding	bone morphogenetic protein 8a
ENSG00000184203	2	PPP1R2	protein_coding	protein phosphatase 1 regulatory inhibitor subunit 2
ENSG00000196814	2	MVB12B	protein_coding	multivesicular body subunit 12B
ENSG00000217555	2	CKLF	protein_coding	chemokine like factor
ENSG00000008438	1	PGLYRP1	protein_coding	peptidoglycan recognition protein 1
ENSG00000056558	1	TRAF1	protein_coding	TNF receptor associated factor 1
ENSG00000107077	1	KDM4C	protein_coding	lysine demethylase 4C
ENSG00000115274	1	INO80B	protein_coding	INO80 complex subunit B
ENSG00000127377	1	CRYGN	protein_coding	crystallin gamma N
ENSG00000136161	1	RCBTB2	protein_coding	RCC1 and BTB domain containing protein 2
ENSG00000140416	1	TPM1	protein_coding	tropomyosin 1
ENSG00000161905	1	ALOX15	protein_coding	arachidonate 15-lipoxygenase
ENSG00000162711	1	NLRP3	protein_coding	NLR family pyrin domain containing 3
ENSG00000168301	1	KCTD6	protein_coding	potassium channel tetramerization domain containing 6
ENSG00000170166	1	HOXD4	protein_coding	homeobox D4
ENSG00000171311	1	EXOSC1	protein_coding	exosome component 1
ENSG00000204070	1	SYS1	protein_coding	SYS1 golgi trafficking protein

### Sheet: eGene annotation(Tumor, q<0.2)
Supplementary Table S6. Gene-level summary of memo-eQTL triplet counts in NAT and tumor tissues.
ensembl_id	triplet_count	gene_symbol	biotype	description
ENSG00000110060	157	PUS3	protein_coding	pseudouridine synthase 3
ENSG00000144035	102	NAT8	protein_coding	N-acetyltransferase 8 (putative)
ENSG00000102854	86	MSLN	protein_coding	mesothelin
ENSG00000175175	47	PPM1E	protein_coding	protein phosphatase, Mg2+/Mn2+ dependent 1E
ENSG00000154678	44	PDE1C	protein_coding	phosphodiesterase 1C
ENSG00000255150	40	EID3	protein_coding	EP300 interacting inhibitor of differentiation 3
ENSG00000241186	38	CRIPTO	protein_coding	cripto, EGF-CFC family member
ENSG00000135773	32	CAPN9	protein_coding	calpain 9
ENSG00000164828	32	SUN1	protein_coding	Sad1 and UNC84 domain containing 1
ENSG00000065833	30	ME1	protein_coding	malic enzyme 1
ENSG00000157954	29	WIPI2	protein_coding	WD repeat domain, phosphoinositide interacting 2
ENSG00000206075	29	SERPINB5	protein_coding	serpin family B member 5
ENSG00000276547	29	PCDHGB5	protein_coding	protocadherin gamma subfamily B, 5
ENSG00000185176	24	AQP12B	protein_coding	aquaporin 12B
ENSG00000134215	23	VAV3	protein_coding	vav guanine nucleotide exchange factor 3
ENSG00000154309	23	DISP1	protein_coding	dispatched RND transporter family member 1
ENSG00000182533	23	CAV3	protein_coding	caveolin 3
ENSG00000137710	22	RDX	protein_coding	radixin
ENSG00000163947	22	ARHGEF3	protein_coding	Rho guanine nucleotide exchange factor 3
ENSG00000089177	20	KIF16B	protein_coding	kinesin family member 16B
ENSG00000115415	20	STAT1	protein_coding	signal transducer and activator of transcription 1
ENSG00000124003	20	MOGAT1	protein_coding	monoacylglycerol O-acyltransferase 1
ENSG00000163879	19	DNALI1	protein_coding	dynein axonemal light intermediate chain 1
ENSG00000173262	19	SLC2A14	protein_coding	solute carrier family 2 member 14
ENSG00000101224	18	CDC25B	protein_coding	cell division cycle 25B
ENSG00000164406	18	LEAP2	protein_coding	liver enriched antimicrobial peptide 2
ENSG00000176720	18	BOK	protein_coding	BCL2 family apoptosis regulator BOK
ENSG00000050438	17	SLC4A8	protein_coding	solute carrier family 4 member 8
ENSG00000185070	17	FLRT2	protein_coding	fibronectin leucine rich transmembrane protein 2
ENSG00000196187	17	TMEM63A	protein_coding	transmembrane protein 63A
ENSG00000092068	16	SLC7A8	protein_coding	solute carrier family 7 member 8
ENSG00000092421	16	SEMA6A	protein_coding	semaphorin 6A
ENSG00000122691	16	TWIST1	protein_coding	twist family bHLH transcription factor 1
ENSG00000128710	16	HOXD10	protein_coding	homeobox D10
ENSG00000153094	16	BCL2L11	protein_coding	BCL2 like 11
ENSG00000156253	16	RWDD2B	protein_coding	RWD domain containing 2B
ENSG00000136928	15	GABBR2	protein_coding	gamma-aminobutyric acid type B receptor subunit 2
ENSG00000091129	14	NRCAM	protein_coding	neuronal cell adhesion molecule
ENSG00000091490	14	SEL1L3	protein_coding	SEL1L family member 3
ENSG00000104321	14	TRPA1	protein_coding	transient receptor potential cation channel subfamily A member 1
ENSG00000132329	14	RAMP1	protein_coding	receptor activity modifying protein 1
ENSG00000168393	14	DTYMK	protein_coding	deoxythymidylate kinase
ENSG00000133619	13	KRBA1	protein_coding	KRAB-A domain containing 1
ENSG00000136014	13	USP44	protein_coding	ubiquitin specific peptidase 44
ENSG00000136634	13	IL10	protein_coding	interleukin 10
ENSG00000187398	13	LUZP2	protein_coding	leucine zipper protein 2
ENSG00000117592	12	PRDX6	protein_coding	peroxiredoxin 6
ENSG00000185513	12	L3MBTL1	protein_coding	L3MBTL histone methyl-lysine binding protein 1
ENSG00000255408	12	PCDHA3	protein_coding	protocadherin alpha 3
ENSG00000122585	11	NPY	protein_coding	neuropeptide Y
ENSG00000145192	11	AHSG	protein_coding	alpha 2-HS glycoprotein
ENSG00000156206	11	CFAP161	protein_coding	cilia and flagella associated protein 161
ENSG00000092067	10	CEBPE	protein_coding	CCAAT enhancer binding protein epsilon
ENSG00000114395	10	CYB561D2	protein_coding	cytochrome b561 family member D2
ENSG00000133657	10	ATP13A3	protein_coding	ATPase 13A3
ENSG00000229314	10	ORM1	protein_coding	orosomucoid 1
ENSG00000137216	9	TMEM63B	protein_coding	transmembrane protein 63B
ENSG00000139219	9	COL2A1	protein_coding	collagen type II alpha 1 chain
ENSG00000172478	9	MAB21L4	protein_coding	mab-21 like 4
ENSG00000217555	9	CKLF	protein_coding	chemokine like factor
ENSG00000083168	8	KAT6A	protein_coding	lysine acetyltransferase 6A
ENSG00000103544	8	VPS35L	protein_coding	VPS35 endosomal protein sorting factor like
ENSG00000129437	8	KLK14	protein_coding	kallikrein related peptidase 14
ENSG00000134955	8	SLC37A2	protein_coding	solute carrier family 37 member 2
ENSG00000170289	8	CNGB3	protein_coding	cyclic nucleotide gated channel subunit beta 3
ENSG00000170293	8	CMTM8	protein_coding	CKLF like MARVEL transmembrane domain containing 8
ENSG00000173210	8	ABLIM3	protein_coding	actin binding LIM protein family member 3
ENSG00000066629	7	EML1	protein_coding	EMAP like 1
ENSG00000076864	7	RAP1GAP	protein_coding	RAP1 GTPase activating protein
ENSG00000100726	7	TELO2	protein_coding	telomere maintenance 2
ENSG00000108821	7	COL1A1	protein_coding	collagen type I alpha 1 chain
ENSG00000115718	7	PROC	protein_coding	protein C, inactivator of coagulation factors Va and VIIIa
ENSG00000122367	7	LDB3	protein_coding	LIM domain binding 3
ENSG00000152583	7	SPARCL1	protein_coding	SPARC like 1
ENSG00000153071	7	DAB2	protein_coding	DAB adaptor protein 2
ENSG00000165606	7	DRGX	protein_coding	dorsal root ganglia homeobox
ENSG00000176884	7	GRIN1	protein_coding	glutamate ionotropic receptor NMDA type subunit 1
ENSG00000188373	7	GPR15LG	protein_coding	G protein-coupled receptor 15 ligand
ENSG00000189060	7	H1-0	protein_coding	H1.0 linker histone
ENSG00000197763	7	TXNRD3	protein_coding	thioredoxin reductase 3
ENSG00000070193	6	FGF10	protein_coding	fibroblast growth factor 10
ENSG00000082196	6	C1QTNF3	protein_coding	C1q and TNF related 3
ENSG00000085382	6	HACE1	protein_coding	HECT domain and ankyrin repeat containing E3 ubiquitin protein ligase 1
ENSG00000115295	6	CLIP4	protein_coding	CAP-Gly domain containing linker protein family member 4
ENSG00000117791	6	MTARC2	protein_coding	mitochondrial amidoxime reducing component 2
ENSG00000118855	6	MFSD1	protein_coding	major facilitator superfamily domain containing 1
ENSG00000126878	6	AIF1L	protein_coding	allograft inflammatory factor 1 like
ENSG00000130303	6	BST2	protein_coding	bone marrow stromal cell antigen 2
ENSG00000133107	6	TRPC4	protein_coding	transient receptor potential cation channel subfamily C member 4
ENSG00000158882	6	TOMM40L	protein_coding	translocase of outer mitochondrial membrane 40 like
ENSG00000166426	6	CRABP1	protein_coding	cellular retinoic acid binding protein 1
ENSG00000173320	6	STOX2	protein_coding	storkhead box 2
ENSG00000186231	6	KLHL32	protein_coding	kelch like family member 32
ENSG00000198046	6	ZNF667	protein_coding	zinc finger protein 667
ENSG00000249242	6	TMEM150C	protein_coding	transmembrane protein 150C
ENSG00000022277	5	RTF2	protein_coding	replication termination factor 2
ENSG00000065320	5	NTN1	protein_coding	netrin 1
ENSG00000068831	5	RASGRP2	protein_coding	RAS guanyl releasing protein 2
ENSG00000087053	5	MTMR2	protein_coding	myotubularin related protein 2
ENSG00000099889	5	ARVCF	protein_coding	ARVCF delta catenin family member
ENSG00000133083	5	DCLK1	protein_coding	doublecortin like kinase 1
ENSG00000134757	5	DSG3	protein_coding	desmoglein 3
ENSG00000153207	5	AHCTF1	protein_coding	AT-hook containing transcription factor 1
ENSG00000160191	5	PDE9A	protein_coding	phosphodiesterase 9A
ENSG00000164112	5	SMIM43	protein_coding	small integral membrane protein 43
ENSG00000168421	5	RHOH	protein_coding	ras homolog family member H
ENSG00000169855	5	ROBO1	protein_coding	roundabout guidance receptor 1
ENSG00000178828	5	RNF186	protein_coding	ring finger protein 186
ENSG00000182621	5	PLCB1	protein_coding	phospholipase C beta 1
ENSG00000182853	5	VMO1	protein_coding	vitelline membrane outer layer 1 homolog
ENSG00000187372	5	PCDHB13	protein_coding	protocadherin beta 13
ENSG00000004059	4	ARF5	protein_coding	ARF GTPase 5
ENSG00000111674	4	ENO2	protein_coding	enolase 2
ENSG00000111799	4	COL12A1	protein_coding	collagen type XII alpha 1 chain
ENSG00000114854	4	TNNC1	protein_coding	troponin C1, slow skeletal and cardiac type
ENSG00000122188	4	LAX1	protein_coding	lymphocyte transmembrane adaptor 1
ENSG00000162618	4	ADGRL4	protein_coding	adhesion G protein-coupled receptor L4
ENSG00000163519	4	TRAT1	protein_coding	T cell receptor associated transmembrane adaptor 1
ENSG00000163946	4	TASOR	protein_coding	transcription activation suppressor
ENSG00000165512	4	ZNF22	protein_coding	zinc finger protein 22
ENSG00000165731	4	RET	protein_coding	ret proto-oncogene
ENSG00000165972	4	CCDC38	protein_coding	coiled-coil domain containing 38
ENSG00000179348	4	GATA2	protein_coding	GATA binding protein 2
ENSG00000196604	4	POTEF	protein_coding	POTE ankyrin domain family member F
ENSG00000196642	4	RABL6	protein_coding	RAB, member RAS oncogene family like 6
ENSG00000212916	4	MAP10	protein_coding	microtubule associated protein 10
ENSG00000008517	3	IL32	protein_coding	interleukin 32
ENSG00000112576	3	CCND3	protein_coding	cyclin D3
ENSG00000112679	3	DUSP22	protein_coding	dual specificity phosphatase 22
ENSG00000115274	3	INO80B	protein_coding	INO80 complex subunit B
ENSG00000130038	3	CRACR2A	protein_coding	calcium release activated channel regulator 2A
ENSG00000133104	3	SPART	protein_coding	spartin
ENSG00000140955	3	ADAD2	protein_coding	adenosine deaminase domain containing 2
ENSG00000141934	3	PLPP2	protein_coding	phospholipid phosphatase 2
ENSG00000146425	3	DYNLT1	protein_coding	dynein light chain Tctex-type 1
ENSG00000146776	3	ATXN7L1	protein_coding	ataxin 7 like 1
ENSG00000152439	3	ZNF773	protein_coding	zinc finger protein 773
ENSG00000153113	3	CAST	lncRNA	calpastatin
ENSG00000154258	3	ABCA9	protein_coding	ATP binding cassette subfamily A member 9
ENSG00000154930	3	ACSS1	protein_coding	acyl-CoA synthetase short chain family member 1
ENSG00000158023	3	CFAP251	protein_coding	cilia and flagella associated protein 251
ENSG00000164418	3	GRIK2	protein_coding	glutamate ionotropic receptor kainate type subunit 2
ENSG00000177301	3	KCNA2	protein_coding	potassium voltage-gated channel subfamily A member 2
ENSG00000180287	3	PLD5	protein_coding	phospholipase D family member 5
ENSG00000196932	3	TMEM26	protein_coding	transmembrane protein 26
ENSG00000198846	3	TOX	protein_coding	thymocyte selection associated high mobility group box
ENSG00000006377	2	DLX6	protein_coding	distal-less homeobox 6
ENSG00000051180	2	RAD51	protein_coding	RAD51 recombinase
ENSG00000100505	2	TRIM9	protein_coding	tripartite motif containing 9
ENSG00000101443	2	WFDC2	protein_coding	WAP four-disulfide core domain 2
ENSG00000104756	2	KCTD9	protein_coding	potassium channel tetramerization domain containing 9
ENSG00000106004	2	HOXA5	protein_coding	homeobox A5
ENSG00000106526	2	ACTR3C	protein_coding	actin related protein 3C
ENSG00000128342	2	LIF	protein_coding	LIF interleukin 6 family cytokine
ENSG00000134539	2	KLRD1	protein_coding	killer cell lectin like receptor D1
ENSG00000138433	2	CIR1	protein_coding	corepressor interacting with RBPJ, CIR1
ENSG00000145414	2	NAF1	protein_coding	nuclear assembly factor 1 ribonucleoprotein
ENSG00000156475	2	PPP2R2B	protein_coding	protein phosphatase 2 regulatory subunit Bbeta
ENSG00000161551	2	ZNF577	protein_coding	zinc finger protein 577
ENSG00000164318	2	EGFLAM	protein_coding	EGF like, fibronectin type III and laminin G domains
ENSG00000169169	2	CPT1C	protein_coding	carnitine palmitoyltransferase 1C
ENSG00000169436	2	COL22A1	protein_coding	collagen type XXII alpha 1 chain
ENSG00000175868	2	CALCB	protein_coding	calcitonin related polypeptide beta
ENSG00000188227	2	ZNF793	protein_coding	zinc finger protein 793
ENSG00000064201	1	TSPAN32	protein_coding	tetraspanin 32
ENSG00000079215	1	SLC1A3	protein_coding	solute carrier family 1 member 3
ENSG00000080709	1	KCNN2	protein_coding	potassium calcium-activated channel subfamily N member 2
ENSG00000105255	1	FSD1	protein_coding	fibronectin type III and SPRY domain containing 1
ENSG00000109794	1	FAM149A	protein_coding	family with sequence similarity 149 member A
ENSG00000112799	1	LY86	protein_coding	lymphocyte antigen 86
ENSG00000124019	1	FAM124B	protein_coding	family with sequence similarity 124 member B
ENSG00000126259	1	KIRREL2	protein_coding	kirre like nephrin family adhesion molecule 2
ENSG00000134291	1	TMEM106C	protein_coding	transmembrane protein 106C
ENSG00000154917	1	RAB6B	protein_coding	RAB6B, member RAS oncogene family
ENSG00000157036	1	EXOG	protein_coding	exo/endonuclease G
ENSG00000162711	1	NLRP3	protein_coding	NLR family pyrin domain containing 3
ENSG00000162735	1	PEX19	protein_coding	peroxisomal biogenesis factor 19
ENSG00000163814	1	CDCP1	protein_coding	CUB domain containing protein 1
ENSG00000165507	1	DEPP1	protein_coding	DEPP autophagy regulator 1
ENSG00000167191	1	GPRC5B	protein_coding	G protein-coupled receptor class C group 5 member B
ENSG00000168894	1	RNF181	protein_coding	ring finger protein 181
ENSG00000171421	1	MRPL36	protein_coding	mitochondrial ribosomal protein L36
ENSG00000172350	1	ABCG4	protein_coding	ATP binding cassette subfamily G member 4
ENSG00000175387	1	SMAD2	protein_coding	SMAD family member 2
ENSG00000177106	1	EPS8L2	protein_coding	EPS8 signaling adaptor L2
ENSG00000181666	1	ZNF875	protein_coding	zinc finger protein 875
ENSG00000182580	1	EPHB3	protein_coding	EPH receptor B3
ENSG00000186197	1	EDARADD	protein_coding	EDAR associated via death domain
ENSG00000198585	1	NUDT16	protein_coding	nudix hydrolase 16
ENSG00000213626	1	LBH	protein_coding	LBH regulator of WNT signaling pathway
