## Supplementary Table S7 for "Genotype and methylation interact to reconfigure transcriptional regulation in colorectal cancer"

### Sheet: NAT (q<0.05)
Supplementary Table S7. Gene Ontology enrichment analysis of memo-eQTL-associated genes in NAT and tumor tissues.
ID	Description	GeneRatio	BgRatio	pvalue	geneID	Count
GO:0031057	negative regulation of histone modification	3/17	45/14236	1.94583936755721e-05	BRCA1/KDM4C/TWIST1	3
GO:0051573	negative regulation of histone H3-K9 methylation	2/17	12/14236	8.79661723125632e-05	BRCA1/KDM4C	2
GO:0035067	negative regulation of histone acetylation	2/17	15/14236	0.000139651550199118	BRCA1/TWIST1	2
GO:2000757	negative regulation of peptidyl-lysine acetylation	2/17	18/14236	0.000203063885992826	BRCA1/TWIST1	2
GO:1901984	negative regulation of protein acetylation	2/17	20/14236	0.000251816848426009	BRCA1/TWIST1	2
GO:0010565	regulation of cellular ketone metabolic process	3/17	108/14236	0.000267230106939612	BRCA1/TWIST1/COQ3	3
GO:0031061	negative regulation of histone methylation	2/17	21/14236	0.000278128475309915	BRCA1/KDM4C	2
GO:0051570	regulation of histone H3-K9 methylation	2/17	21/14236	0.000278128475309915	BRCA1/KDM4C	2
GO:0051567	histone H3-K9 methylation	2/17	33/14236	0.000693426858901761	BRCA1/KDM4C	2
GO:0031056	regulation of histone modification	3/17	160/14236	0.00084385312939373	BRCA1/KDM4C/TWIST1	3
GO:0002673	regulation of acute inflammatory response	2/17	42/14236	0.00112363785130588	NLRP3/FFAR3	2
GO:0042180	cellular ketone metabolic process	3/17	177/14236	0.00113021981652377	BRCA1/TWIST1/COQ3	3
GO:0001819	positive regulation of cytokine production	4/17	408/14236	0.001176205370058	BRCA1/TWIST1/NLRP3/FFAR3	4
GO:0061647	histone H3-K9 modification	2/17	43/14236	0.00117762272652841	BRCA1/KDM4C	2
GO:0035065	regulation of histone acetylation	2/17	56/14236	0.00199011424423128	BRCA1/TWIST1	2
GO:0030522	intracellular receptor signaling pathway	3/17	231/14236	0.00242375169580299	BRCA1/KDM4C/TWIST1	3
GO:0071396	cellular response to lipid	4/17	497/14236	0.00243124336056101	BRCA1/KDM4C/NLRP3/FFAR3	4
GO:0032722	positive regulation of chemokine production	2/17	63/14236	0.00251146651699678	TWIST1/FFAR3	2
GO:0002720	positive regulation of cytokine production involved in immune response	2/17	64/14236	0.00259066424269237	NLRP3/FFAR3	2
GO:0033143	regulation of intracellular steroid hormone receptor signaling pathway	2/17	65/14236	0.00267103391973387	BRCA1/KDM4C	2
GO:2000756	regulation of peptidyl-lysine acetylation	2/17	65/14236	0.00267103391973387	BRCA1/TWIST1	2
GO:0031060	regulation of histone methylation	2/17	69/14236	0.00300418068600408	BRCA1/KDM4C	2
GO:0019217	regulation of fatty acid metabolic process	2/17	70/14236	0.00309037156201814	BRCA1/TWIST1	2
GO:1901983	regulation of protein acetylation	2/17	74/14236	0.00344667511196477	BRCA1/TWIST1	2
GO:0062012	regulation of small molecule metabolic process	3/17	288/14236	0.00451503601977294	BRCA1/TWIST1/COQ3	3
GO:0032642	regulation of chemokine production	2/17	85/14236	0.00452059885983344	TWIST1/FFAR3	2
GO:0032602	chemokine production	2/17	86/14236	0.00462499045244945	TWIST1/FFAR3	2
GO:0002718	regulation of cytokine production involved in immune response	2/17	88/14236	0.00483711966195231	NLRP3/FFAR3	2
GO:0002367	cytokine production involved in immune response	2/17	90/14236	0.00505369364428575	NLRP3/FFAR3	2
GO:0046916	cellular transition metal ion homeostasis	2/17	97/14236	0.00584641899658286	MT1A/COX19	2
GO:0002526	acute inflammatory response	2/17	98/14236	0.00596404102283224	NLRP3/FFAR3	2
GO:0030518	intracellular steroid hormone receptor signaling pathway	2/17	99/14236	0.00608274956726725	BRCA1/KDM4C	2
GO:0032259	methylation	3/17	329/14236	0.00653851760260802	BRCA1/KDM4C/COQ3	3
GO:0002702	positive regulation of production of molecular mediator of immune response	2/17	109/14236	0.0073290570177094	NLRP3/FFAR3	2
GO:0018205	peptidyl-lysine modification	3/17	348/14236	0.00763393088949285	BRCA1/KDM4C/TWIST1	3
GO:0034968	histone lysine methylation	2/17	114/14236	0.00799210479368506	BRCA1/KDM4C	2
GO:0043401	steroid hormone mediated signaling pathway	2/17	118/14236	0.00854141803214902	BRCA1/KDM4C	2
GO:0055076	transition metal ion homeostasis	2/17	119/14236	0.00868134798544505	MT1A/COX19	2
GO:0010977	negative regulation of neuron projection development	2/17	121/14236	0.00896431323591125	CRMP1/RAB29	2
GO:0018022	peptidyl-lysine methylation	2/17	127/14236	0.00983788154676152	BRCA1/KDM4C	2
GO:0003183	mitral valve morphogenesis	1/17	10/14236	0.011881326194364	TWIST1	1
GO:0003253	cardiac neural crest cell migration involved in outflow tract morphogenesis	1/17	10/14236	0.011881326194364	TWIST1	1
GO:0010273	detoxification of copper ion	1/17	10/14236	0.011881326194364	MT1A	1
GO:0032000	positive regulation of fatty acid beta-oxidation	1/17	10/14236	0.011881326194364	TWIST1	1
GO:0035745	T-helper 2 cell cytokine production	1/17	10/14236	0.011881326194364	NLRP3	1
GO:0060900	embryonic camera-type eye formation	1/17	10/14236	0.011881326194364	TWIST1	1
GO:1990169	stress response to copper ion	1/17	10/14236	0.011881326194364	MT1A	1
GO:2000551	regulation of T-helper 2 cell cytokine production	1/17	10/14236	0.011881326194364	NLRP3	1
GO:2000615	regulation of histone H3-K9 acetylation	1/17	10/14236	0.011881326194364	BRCA1	1
GO:0006282	regulation of DNA repair	2/17	142/14236	0.0121808877190112	BRCA1/TWIST1	2
GO:0007030	Golgi organization	2/17	142/14236	0.0121808877190112	HACE1/RAB29	2
GO:0016571	histone methylation	2/17	144/14236	0.0125101572916665	BRCA1/KDM4C	2
GO:0002700	regulation of production of molecular mediator of immune response	2/17	146/14236	0.0128433377690359	NLRP3/FFAR3	2
GO:0045766	positive regulation of angiogenesis	2/17	146/14236	0.0128433377690359	BRCA1/TWIST1	2
GO:1904018	positive regulation of vasculature development	2/17	146/14236	0.0128433377690359	BRCA1/TWIST1	2
GO:0003174	mitral valve development	1/17	11/14236	0.0130621231474569	TWIST1	1
GO:0045628	regulation of T-helper 2 cell differentiation	1/17	11/14236	0.0130621231474569	NLRP3	1
GO:1901862	negative regulation of muscle tissue development	1/17	11/14236	0.0130621231474569	TWIST1	1
GO:0016573	histone acetylation	2/17	148/14236	0.0131804109157338	BRCA1/TWIST1	2
GO:0043433	negative regulation of DNA-binding transcription factor activity	2/17	150/14236	0.0135213585522896	TWIST1/NLRP3	2
GO:0018393	internal peptidyl-lysine acetylation	2/17	153/14236	0.0140400050452409	BRCA1/TWIST1	2
GO:0006475	internal protein amino acid acetylation	2/17	154/14236	0.0142148048558312	BRCA1/TWIST1	2
GO:0001921	positive regulation of receptor recycling	1/17	12/14236	0.0142415919633789	RAB29	1
GO:0006349	regulation of gene expression by genomic imprinting	1/17	12/14236	0.0142415919633789	BRCA1	1
GO:0010826	negative regulation of centrosome duplication	1/17	12/14236	0.0142415919633789	BRCA1	1
GO:0014061	regulation of norepinephrine secretion	1/17	12/14236	0.0142415919633789	FFAR3	1
GO:0033169	histone H3-K9 demethylation	1/17	12/14236	0.0142415919633789	KDM4C	1
GO:0034770	histone H4-K20 methylation	1/17	12/14236	0.0142415919633789	BRCA1	1
GO:0043970	histone H3-K9 acetylation	1/17	12/14236	0.0142415919633789	BRCA1	1
GO:0046606	negative regulation of centrosome cycle	1/17	12/14236	0.0142415919633789	BRCA1	1
GO:0048243	norepinephrine secretion	1/17	12/14236	0.0142415919633789	FFAR3	1
GO:0061309	cardiac neural crest cell development involved in outflow tract morphogenesis	1/17	12/14236	0.0142415919633789	TWIST1	1
GO:0016570	histone modification	3/17	440/14236	0.0144418955564404	BRCA1/KDM4C/TWIST1	3
GO:0009755	hormone-mediated signaling pathway	2/17	159/14236	0.0151030850908625	BRCA1/KDM4C	2
GO:0003188	heart valve formation	1/17	13/14236	0.0154197340427252	TWIST1	1
GO:0016322	neuron remodeling	1/17	13/14236	0.0154197340427252	C1QL1	1
GO:0036124	histone H3-K9 trimethylation	1/17	13/14236	0.0154197340427252	KDM4C	1
GO:0043518	negative regulation of DNA damage response, signal transduction by p53 class mediator	1/17	13/14236	0.0154197340427252	TWIST1	1
GO:0045717	negative regulation of fatty acid biosynthetic process	1/17	13/14236	0.0154197340427252	BRCA1	1
GO:0061029	eyelid development in camera-type eye	1/17	13/14236	0.0154197340427252	TWIST1	1
GO:0061687	detoxification of inorganic compound	1/17	13/14236	0.0154197340427252	MT1A	1
GO:0090239	regulation of histone H4 acetylation	1/17	13/14236	0.0154197340427252	BRCA1	1
GO:0042770	signal transduction in response to DNA damage	2/17	161/14236	0.0154650199490834	BRCA1/TWIST1	2
GO:0031345	negative regulation of cell projection organization	2/17	163/14236	0.0158307124839276	CRMP1/RAB29	2
GO:0018394	peptidyl-lysine acetylation	2/17	164/14236	0.016014962326527	BRCA1/TWIST1	2
GO:0031400	negative regulation of protein modification process	3/17	459/14236	0.0161706891923043	BRCA1/KDM4C/TWIST1	3
GO:0006878	cellular copper ion homeostasis	1/17	14/14236	0.0165965507847118	COX19	1
GO:0014067	negative regulation of phosphatidylinositol 3-kinase signaling	1/17	14/14236	0.0165965507847118	TWIST1	1
GO:0033127	regulation of histone phosphorylation	1/17	14/14236	0.0165965507847118	TWIST1	1
GO:0035358	regulation of peroxisome proliferator activated receptor signaling pathway	1/17	14/14236	0.0165965507847118	TWIST1	1
GO:0045064	T-helper 2 cell differentiation	1/17	14/14236	0.0165965507847118	NLRP3	1
GO:0046321	positive regulation of fatty acid oxidation	1/17	14/14236	0.0165965507847118	TWIST1	1
GO:0071639	positive regulation of monocyte chemotactic protein-1 production	1/17	14/14236	0.0165965507847118	TWIST1	1
GO:0072531	pyrimidine-containing compound transmembrane transport	1/17	14/14236	0.0165965507847118	SLC28A3	1
GO:0097501	stress response to metal ion	1/17	14/14236	0.0165965507847118	MT1A	1
GO:0006281	DNA repair	3/17	474/14236	0.0176157410597137	BRCA1/TWIST1/ENDOV	3
GO:0009048	dosage compensation by inactivation of X chromosome	1/17	15/14236	0.0177720435871768	BRCA1	1
GO:0033147	negative regulation of intracellular estrogen receptor signaling pathway	1/17	15/14236	0.0177720435871768	BRCA1	1
GO:0050862	positive regulation of T cell receptor signaling pathway	1/17	15/14236	0.0177720435871768	RAB29	1
GO:0061307	cardiac neural crest cell differentiation involved in heart development	1/17	15/14236	0.0177720435871768	TWIST1	1
GO:0061308	cardiac neural crest cell development involved in heart development	1/17	15/14236	0.0177720435871768	TWIST1	1
GO:0097094	craniofacial suture morphogenesis	1/17	15/14236	0.0177720435871768	TWIST1	1
GO:0071383	cellular response to steroid hormone stimulus	2/17	179/14236	0.0188894088378565	BRCA1/KDM4C	2
GO:0002830	positive regulation of type 2 immune response	1/17	16/14236	0.0189462138465833	NLRP3	1
GO:0006071	glycerol metabolic process	1/17	16/14236	0.0189462138465833	COQ3	1
GO:0035743	CD4-positive, alpha-beta T cell cytokine production	1/17	16/14236	0.0189462138465833	NLRP3	1
GO:0043984	histone H4-K16 acetylation	1/17	16/14236	0.0189462138465833	BRCA1	1
GO:0055070	copper ion homeostasis	1/17	16/14236	0.0189462138465833	COX19	1
GO:0006479	protein methylation	2/17	181/14236	0.0192881275983004	BRCA1/KDM4C	2
GO:0008213	protein alkylation	2/17	181/14236	0.0192881275983004	BRCA1/KDM4C	2
GO:0006744	ubiquinone biosynthetic process	1/17	17/14236	0.0201190629580188	COQ3	1
GO:0007549	dosage compensation	1/17	17/14236	0.0201190629580188	BRCA1	1
GO:0010566	regulation of ketone biosynthetic process	1/17	17/14236	0.0201190629580188	COQ3	1
GO:0044030	regulation of DNA methylation	1/17	17/14236	0.0201190629580188	BRCA1	1
GO:1901663	quinone biosynthetic process	1/17	17/14236	0.0201190629580188	COQ3	1
GO:1903441	protein localization to ciliary membrane	1/17	17/14236	0.0201190629580188	RAB29	1
GO:2000773	negative regulation of cellular senescence	1/17	17/14236	0.0201190629580188	TWIST1	1
GO:0048863	stem cell differentiation	2/17	187/14236	0.0205057099089497	KDM4C/TWIST1	2
GO:0006473	protein acetylation	2/17	188/14236	0.0207117423790631	BRCA1/TWIST1	2
GO:0002440	production of molecular mediator of immune response	2/17	189/14236	0.0209186554558415	NLRP3/FFAR3	2
GO:0006743	ubiquinone metabolic process	1/17	18/14236	0.0212905923151968	COQ3	1
GO:0019400	alditol metabolic process	1/17	18/14236	0.0212905923151968	COQ3	1
GO:0071294	cellular response to zinc ion	1/17	18/14236	0.0212905923151968	MT1A	1
GO:0010155	regulation of proton transport	1/17	19/14236	0.0224608033104589	TWIST1	1
GO:0015874	norepinephrine transport	1/17	19/14236	0.0224608033104589	FFAR3	1
GO:0031998	regulation of fatty acid beta-oxidation	1/17	19/14236	0.0224608033104589	TWIST1	1
GO:0035330	regulation of hippo signaling	1/17	19/14236	0.0224608033104589	FRMD1	1
GO:0044546	NLRP3 inflammasome complex assembly	1/17	19/14236	0.0224608033104589	NLRP3	1
GO:0060973	cell migration involved in heart development	1/17	19/14236	0.0224608033104589	TWIST1	1
GO:0035357	peroxisome proliferator activated receptor signaling pathway	1/17	20/14236	0.0236296973347766	TWIST1	1
GO:0045624	positive regulation of T-helper cell differentiation	1/17	20/14236	0.0236296973347766	NLRP3	1
GO:0048641	regulation of skeletal muscle tissue development	1/17	20/14236	0.0236296973347766	TWIST1	1
GO:0071280	cellular response to copper ion	1/17	20/14236	0.0236296973347766	MT1A	1
GO:0071605	monocyte chemotactic protein-1 production	1/17	20/14236	0.0236296973347766	TWIST1	1
GO:0071637	regulation of monocyte chemotactic protein-1 production	1/17	20/14236	0.0236296973347766	TWIST1	1
GO:0099558	maintenance of synapse structure	1/17	20/14236	0.0236296973347766	C1QL1	1
GO:0140632	inflammasome complex assembly	1/17	20/14236	0.0236296973347766	NLRP3	1
GO:0032753	positive regulation of interleukin-4 production	1/17	21/14236	0.0247972757777495	NLRP3	1
GO:0050996	positive regulation of lipid catabolic process	1/17	21/14236	0.0247972757777495	TWIST1	1
GO:0072530	purine-containing compound transmembrane transport	1/17	21/14236	0.0247972757777495	SLC28A3	1
GO:0001919	regulation of receptor recycling	1/17	22/14236	0.0259635400276113	RAB29	1
GO:0003181	atrioventricular valve morphogenesis	1/17	22/14236	0.0259635400276113	TWIST1	1
GO:0033617	mitochondrial cytochrome c oxidase assembly	1/17	22/14236	0.0259635400276113	COX19	1
GO:0046885	regulation of hormone biosynthetic process	1/17	22/14236	0.0259635400276113	FFAR3	1
GO:0070076	histone lysine demethylation	1/17	22/14236	0.0259635400276113	KDM4C	1
GO:0032691	negative regulation of interleukin-1 beta production	1/17	23/14236	0.027128491471225	NLRP3	1
GO:0046599	regulation of centriole replication	1/17	23/14236	0.027128491471225	BRCA1	1
GO:0050857	positive regulation of antigen receptor-mediated signaling pathway	1/17	23/14236	0.027128491471225	RAB29	1
GO:1901223	negative regulation of NIK/NF-kappaB signaling	1/17	23/14236	0.027128491471225	NLRP3	1
GO:2000679	positive regulation of transcription regulatory region DNA binding	1/17	23/14236	0.027128491471225	TWIST1	1
GO:0002699	positive regulation of immune effector process	2/17	220/14236	0.0277582479843052	NLRP3/FFAR3	2
GO:0000209	protein polyubiquitination	2/17	222/14236	0.0282270301255886	BRCA1/HACE1	2
GO:0002726	positive regulation of T cell cytokine production	1/17	24/14236	0.0282921314940909	NLRP3	1
GO:0035116	embryonic hindlimb morphogenesis	1/17	24/14236	0.0282921314940909	TWIST1	1
GO:0051571	positive regulation of histone H3-K4 methylation	1/17	24/14236	0.0282921314940909	BRCA1	1
GO:0060765	regulation of androgen receptor signaling pathway	1/17	24/14236	0.0282921314940909	KDM4C	1
GO:0043543	protein acylation	2/17	226/14236	0.0291742979746845	BRCA1/TWIST1	2
GO:0002675	positive regulation of acute inflammatory response	1/17	25/14236	0.029454461480342	FFAR3	1
GO:0003171	atrioventricular valve development	1/17	25/14236	0.029454461480342	TWIST1	1
GO:0008535	respiratory chain complex IV assembly	1/17	25/14236	0.029454461480342	COX19	1
GO:0010575	positive regulation of vascular endothelial growth factor production	1/17	25/14236	0.029454461480342	BRCA1	1
GO:0048596	embryonic camera-type eye morphogenesis	1/17	25/14236	0.029454461480342	TWIST1	1
GO:2001020	regulation of response to DNA damage stimulus	2/17	229/14236	0.0298931759951909	BRCA1/TWIST1	2
GO:0016577	histone demethylation	1/17	26/14236	0.0306154828127485	KDM4C	1
GO:0032438	melanosome organization	1/17	26/14236	0.0306154828127485	RAB29	1
GO:0032633	interleukin-4 production	1/17	26/14236	0.0306154828127485	NLRP3	1
GO:0032673	regulation of interleukin-4 production	1/17	26/14236	0.0306154828127485	NLRP3	1
GO:0045922	negative regulation of fatty acid metabolic process	1/17	26/14236	0.0306154828127485	BRCA1	1
GO:1902042	negative regulation of extrinsic apoptotic signaling pathway via death domain receptors	1/17	26/14236	0.0306154828127485	BRCA1	1
GO:1903649	regulation of cytoplasmic transport	1/17	26/14236	0.0306154828127485	RAB29	1
GO:0043372	positive regulation of CD4-positive, alpha-beta T cell differentiation	1/17	27/14236	0.0317751968727193	NLRP3	1
GO:0048753	pigment granule organization	1/17	27/14236	0.0317751968727193	RAB29	1
GO:0001818	negative regulation of cytokine production	2/17	241/14236	0.0328397812766829	TWIST1/NLRP3	2
GO:0002385	mucosal immune response	1/17	28/14236	0.0329336050403006	FFAR3	1
GO:0002828	regulation of type 2 immune response	1/17	28/14236	0.0329336050403006	NLRP3	1
GO:0006482	protein demethylation	1/17	28/14236	0.0329336050403006	KDM4C	1
GO:0008214	protein dealkylation	1/17	28/14236	0.0329336050403006	KDM4C	1
GO:0035066	positive regulation of histone acetylation	1/17	28/14236	0.0329336050403006	BRCA1	1
GO:0035115	embryonic forelimb morphogenesis	1/17	28/14236	0.0329336050403006	TWIST1	1
GO:1901797	negative regulation of signal transduction by p53 class mediator	1/17	28/14236	0.0329336050403006	TWIST1	1
GO:0003180	aortic valve morphogenesis	1/17	29/14236	0.0340907086941802	TWIST1	1
GO:0010574	regulation of vascular endothelial growth factor production	1/17	29/14236	0.0340907086941802	BRCA1	1
GO:0032692	negative regulation of interleukin-1 production	1/17	29/14236	0.0340907086941802	NLRP3	1
GO:0045923	positive regulation of fatty acid metabolic process	1/17	29/14236	0.0340907086941802	TWIST1	1
GO:0071276	cellular response to cadmium ion	1/17	29/14236	0.0340907086941802	MT1A	1
GO:2000780	negative regulation of double-strand break repair	1/17	29/14236	0.0340907086941802	TWIST1	1
GO:0002251	organ or tissue specific immune response	1/17	30/14236	0.0352465092116856	FFAR3	1
GO:0035137	hindlimb morphogenesis	1/17	30/14236	0.0352465092116856	TWIST1	1
GO:0045765	regulation of angiogenesis	2/17	252/14236	0.0356385958183223	BRCA1/TWIST1	2
GO:0006302	double-strand break repair	2/17	253/14236	0.0358975765121728	BRCA1/TWIST1	2
GO:0042304	regulation of fatty acid biosynthetic process	1/17	31/14236	0.036401007968788	BRCA1	1
GO:0045738	negative regulation of DNA repair	1/17	31/14236	0.036401007968788	TWIST1	1
GO:0046320	regulation of fatty acid oxidation	1/17	31/14236	0.036401007968788	TWIST1	1
GO:0060317	cardiac epithelial to mesenchymal transition	1/17	31/14236	0.036401007968788	TWIST1	1
GO:0071398	cellular response to fatty acid	1/17	31/14236	0.036401007968788	FFAR3	1
GO:1901342	regulation of vasculature development	2/17	256/14236	0.0366790035910576	BRCA1/TWIST1	2
GO:0002369	T cell cytokine production	1/17	32/14236	0.0375542063401032	NLRP3	1
GO:0002724	regulation of T cell cytokine production	1/17	32/14236	0.0375542063401032	NLRP3	1
GO:0006301	postreplication repair	1/17	32/14236	0.0375542063401032	BRCA1	1
GO:0007095	mitotic G2 DNA damage checkpoint signaling	1/17	32/14236	0.0375542063401032	BRCA1	1
GO:0001881	receptor recycling	1/17	33/14236	0.0387061056988903	RAB29	1
GO:0009595	detection of biotic stimulus	1/17	33/14236	0.0387061056988903	NLRP3	1
GO:0010573	vascular endothelial growth factor production	1/17	33/14236	0.0387061056988903	BRCA1	1
GO:0033146	regulation of intracellular estrogen receptor signaling pathway	1/17	33/14236	0.0387061056988903	BRCA1	1
GO:0035136	forelimb morphogenesis	1/17	33/14236	0.0387061056988903	TWIST1	1
GO:0042092	type 2 immune response	1/17	33/14236	0.0387061056988903	NLRP3	1
GO:0045622	regulation of T-helper cell differentiation	1/17	33/14236	0.0387061056988903	NLRP3	1
GO:0046688	response to copper ion	1/17	33/14236	0.0387061056988903	MT1A	1
GO:0048048	embryonic eye morphogenesis	1/17	33/14236	0.0387061056988903	TWIST1	1
GO:2000516	positive regulation of CD4-positive, alpha-beta T cell activation	1/17	33/14236	0.0387061056988903	NLRP3	1
GO:0003176	aortic valve development	1/17	34/14236	0.0398567074170567	TWIST1	1
GO:0017004	cytochrome complex assembly	1/17	34/14236	0.0398567074170567	COX19	1
GO:0033144	negative regulation of intracellular steroid hormone receptor signaling pathway	1/17	34/14236	0.0398567074170567	BRCA1	1
GO:0039694	viral RNA genome replication	1/17	34/14236	0.0398567074170567	RAB29	1
GO:0043516	regulation of DNA damage response, signal transduction by p53 class mediator	1/17	34/14236	0.0398567074170567	TWIST1	1
GO:0051569	regulation of histone H3-K4 methylation	1/17	34/14236	0.0398567074170567	BRCA1	1
GO:2000758	positive regulation of peptidyl-lysine acetylation	1/17	34/14236	0.0398567074170567	BRCA1	1
GO:0003203	endocardial cushion morphogenesis	1/17	35/14236	0.0410060128651566	TWIST1	1
GO:0006882	cellular zinc ion homeostasis	1/17	35/14236	0.0410060128651566	MT1A	1
GO:2000378	negative regulation of reactive oxygen species metabolic process	1/17	35/14236	0.0410060128651566	BRCA1	1
GO:0031076	embryonic camera-type eye development	1/17	36/14236	0.042154023412392	TWIST1	1
GO:0032350	regulation of hormone metabolic process	1/17	36/14236	0.042154023412392	FFAR3	1
GO:0035329	hippo signaling	1/17	36/14236	0.042154023412392	FRMD1	1
GO:0042181	ketone biosynthetic process	1/17	37/14236	0.0433007404266169	COQ3	1
GO:0055069	zinc ion homeostasis	1/17	37/14236	0.0433007404266169	MT1A	1
GO:1901861	regulation of muscle tissue development	1/17	37/14236	0.0433007404266169	TWIST1	1
GO:1902116	negative regulation of organelle assembly	1/17	37/14236	0.0433007404266169	BRCA1	1
GO:2000772	regulation of cellular senescence	1/17	37/14236	0.0433007404266169	TWIST1	1
GO:0007099	centriole replication	1/17	38/14236	0.0444461652743344	BRCA1	1
GO:0030521	androgen receptor signaling pathway	1/17	38/14236	0.0444461652743344	KDM4C	1
GO:0034331	cell junction maintenance	1/17	38/14236	0.0444461652743344	C1QL1	1
GO:0050856	regulation of T cell receptor signaling pathway	1/17	38/14236	0.0444461652743344	RAB29	1
GO:1901661	quinone metabolic process	1/17	38/14236	0.0444461652743344	COQ3	1
GO:1901998	toxin transport	1/17	38/14236	0.0444461652743344	RAB29	1
GO:1905314	semi-lunar valve development	1/17	38/14236	0.0444461652743344	TWIST1	1
GO:0019216	regulation of lipid metabolic process	2/17	288/14236	0.0454200706730378	BRCA1/TWIST1	2
GO:0048545	response to steroid hormone	2/17	291/14236	0.0462763508994578	BRCA1/KDM4C	2
GO:0001825	blastocyst formation	1/17	40/14236	0.0467331439295323	KDM4C	1
GO:0043414	macromolecule methylation	2/17	293/14236	0.0468505962234224	BRCA1/KDM4C	2
GO:0042551	neuron maturation	1/17	41/14236	0.0478747004632881	C1QL1	1
GO:0045776	negative regulation of blood pressure	1/17	41/14236	0.0478747004632881	FFAR3	1
GO:2000144	positive regulation of DNA-templated transcription, initiation	1/17	41/14236	0.0478747004632881	TWIST1	1
GO:0016601	Rac protein signal transduction	1/17	42/14236	0.0490149702830925	HACE1	1
GO:0045668	negative regulation of osteoblast differentiation	1/17	42/14236	0.0490149702830925	TWIST1	1
GO:0048701	embryonic cranial skeleton morphogenesis	1/17	42/14236	0.0490149702830925	TWIST1	1
GO:0098534	centriole assembly	1/17	42/14236	0.0490149702830925	BRCA1	1
GO:1901985	positive regulation of protein acetylation	1/17	42/14236	0.0490149702830925	BRCA1	1

### Sheet: Tumor(q<0.05)
Supplementary Table S7. Gene Ontology enrichment analysis of memo-eQTL-associated genes in NAT and tumor tissues.
ID	Description	GeneRatio	BgRatio	pvalue	geneID	Count
GO:0072210	metanephric nephron development	3/68	34/14236	0.000561017	STAT1/LIF/RET	3
GO:0046434	organophosphate catabolic process	5/68	142/14236	0.000579145	MTMR2/PRDX6/PDE9A/PLCB1/NUDT16	5
GO:0007156	homophilic cell adhesion via plasma membrane adhesion molecules	5/68	147/14236	0.000677686	DSG3/RET/PCDHB13/PCDHA3/PCDHGB5	5
GO:0045022	early endosome to late endosome transport	3/68	38/14236	0.000780181	MTMR2/KIF16B/RDX	3
GO:0098927	vesicle-mediated transport between endosomal compartments	3/68	41/14236	0.00097583	MTMR2/KIF16B/RDX	3
GO:0003337	mesenchymal to epithelial transition involved in metanephros morphogenesis	2/68	10/14236	0.000986977	STAT1/LIF	2
GO:0042501	serine phosphorylation of STAT protein	2/68	10/14236	0.000986977	LIF/RET	2
GO:0072182	regulation of nephron tubule epithelial cell differentiation	2/68	10/14236	0.000986977	STAT1/LIF	2
GO:0098742	cell-cell adhesion via plasma-membrane adhesion molecules	6/68	242/14236	0.00102958	DSG3/SPARCL1/RET/PCDHB13/PCDHA3/PCDHGB5	6
GO:0072160	nephron tubule epithelial cell differentiation	2/68	12/14236	0.00143866	STAT1/LIF	2
GO:0072283	metanephric renal vesicle morphogenesis	2/68	12/14236	0.00143866	STAT1/LIF	2
GO:1903651	positive regulation of cytoplasmic transport	2/68	12/14236	0.00143866	MTMR2/RDX	2
GO:2000696	regulation of epithelial cell differentiation involved in kidney development	2/68	12/14236	0.00143866	STAT1/LIF	2
GO:0019751	polyol metabolic process	4/68	103/14236	0.00147572	MTMR2/MOGAT1/PLPP2/PLCB1	4
GO:0072077	renal vesicle morphogenesis	2/68	15/14236	0.00226769	STAT1/LIF	2
GO:0001522	pseudouridine synthesis	2/68	16/14236	0.00258367	PUS3/NAF1	2
GO:0072087	renal vesicle development	2/68	16/14236	0.00258367	STAT1/LIF	2
GO:2000641	regulation of early endosome to late endosome transport	2/68	16/14236	0.00258367	MTMR2/RDX	2
GO:0060231	mesenchymal to epithelial transition	2/68	17/14236	0.00291915	STAT1/LIF	2
GO:0072234	metanephric nephron tubule development	2/68	17/14236	0.00291915	STAT1/LIF	2
GO:0072170	metanephric tubule development	2/68	18/14236	0.00327394	STAT1/LIF	2
GO:0072243	metanephric nephron epithelium development	2/68	20/14236	0.00404072	STAT1/LIF	2
GO:0050905	neuromuscular process	4/68	136/14236	0.00404597	TNNC1/HOXD10/SPART/TMEM150C	4
GO:0050770	regulation of axonogenesis	4/68	137/14236	0.00415286	NTN1/SPART/RET/EPHB3	4
GO:0033630	positive regulation of cell adhesion mediated by integrin	2/68	21/14236	0.00445234	LIF/RET	2
GO:0021953	central nervous system neuron differentiation	4/68	143/14236	0.0048346	HOXD10/DCLK1/EPHB3/TOX	4
GO:0072202	cell differentiation involved in metanephros development	2/68	22/14236	0.00488253	STAT1/LIF	2
GO:0072207	metanephric epithelium development	2/68	22/14236	0.00488253	STAT1/LIF	2
GO:0072273	metanephric nephron morphogenesis	2/68	22/14236	0.00488253	STAT1/LIF	2
GO:0010560	positive regulation of glycoprotein biosynthetic process	2/68	23/14236	0.00533112	RAMP1/PLCB1	2
GO:0001656	metanephros development	3/68	76/14236	0.00571394	STAT1/LIF/RET	3
GO:0021952	central nervous system projection neuron axonogenesis	2/68	25/14236	0.00628274	DCLK1/EPHB3	2
GO:0040020	regulation of meiotic nuclear division	2/68	25/14236	0.00628274	LIF/PLCB1	2
GO:1903020	positive regulation of glycoprotein metabolic process	2/68	25/14236	0.00628274	RAMP1/PLCB1	2
GO:0032801	receptor catabolic process	2/68	26/14236	0.00678543	MTMR2/KIF16B	2
GO:1903649	regulation of cytoplasmic transport	2/68	26/14236	0.00678543	MTMR2/RDX	2
GO:0009410	response to xenobiotic stimulus	6/68	356/14236	0.00697433	RAD51/TRPA1/STAT1/NAT8/RET/PPM1E	6
GO:0008361	regulation of cell size	4/68	161/14236	0.0073223	NTN1/SPART/RDX/RET	4
GO:0050808	synapse organization	6/68	363/14236	0.0076445	NTN1/MTMR2/SPARCL1/CAST/EPHB3/PCDHB13	6
GO:0003338	metanephros morphogenesis	2/68	28/14236	0.00784367	STAT1/LIF	2
GO:0048265	response to pain	2/68	28/14236	0.00784367	TRPA1/RET	2
GO:0090183	regulation of kidney development	2/68	28/14236	0.00784367	STAT1/RET	2
GO:0046475	glycerophospholipid catabolic process	2/68	30/14236	0.00897122	PRDX6/PLCB1	2
GO:0051960	regulation of nervous system development	6/68	386/14236	0.010176	NTN1/MTMR2/LIF/SPART/DYNLT1/EPHB3	6
GO:0021955	central nervous system neuron axonogenesis	2/68	34/14236	0.0114288	DCLK1/EPHB3	2
GO:0009154	purine ribonucleotide catabolic process	2/68	36/14236	0.0127561	PDE9A/NUDT16	2
GO:0046839	phospholipid dephosphorylation	2/68	38/14236	0.0141474	MTMR2/PLPP2	2
GO:0006195	purine nucleotide catabolic process	2/68	39/14236	0.0148666	PDE9A/NUDT16	2
GO:1900087	positive regulation of G1/S transition of mitotic cell cycle	2/68	39/14236	0.0148666	RDX/PLCB1	2
GO:0009261	ribonucleotide catabolic process	2/68	41/14236	0.0163513	PDE9A/NUDT16	2
GO:0010559	regulation of glycoprotein biosynthetic process	2/68	41/14236	0.0163513	RAMP1/PLCB1	2
GO:0006066	alcohol metabolic process	5/68	314/14236	0.0170035	MTMR2/MOGAT1/PLPP2/ACSS1/PLCB1	5
GO:0051445	regulation of meiotic cell cycle	2/68	42/14236	0.0171165	LIF/PLCB1	2
GO:0097178	ruffle assembly	2/68	42/14236	0.0171165	AIF1L/RDX	2
GO:0008277	regulation of G protein-coupled receptor signaling pathway	3/68	114/14236	0.0171934	RAMP1/DYNLT1/PLCB1	3
GO:0033628	regulation of cell adhesion mediated by integrin	2/68	43/14236	0.0178967	LIF/RET	2
GO:0030225	macrophage differentiation	2/68	44/14236	0.0186918	CEBPE/LIF	2
GO:0035850	epithelial cell differentiation involved in kidney development	2/68	44/14236	0.0186918	STAT1/LIF	2
GO:0072523	purine-containing compound catabolic process	2/68	44/14236	0.0186918	PDE9A/NUDT16	2
GO:0060284	regulation of cell development	6/68	443/14236	0.0189372	NTN1/LIF/SPART/DYNLT1/RET/PLCB1	6
GO:0009395	phospholipid catabolic process	2/68	45/14236	0.0195016	PRDX6/PLCB1	2
GO:0061028	establishment of endothelial barrier	2/68	45/14236	0.0195016	RDX/PLCB1	2
GO:1903018	regulation of glycoprotein metabolic process	2/68	45/14236	0.0195016	RAMP1/PLCB1	2
GO:0050768	negative regulation of neurogenesis	3/68	120/14236	0.0196797	NTN1/SPART/DYNLT1	3
GO:0051961	negative regulation of nervous system development	3/68	124/14236	0.0214421	NTN1/SPART/DYNLT1	3
GO:0072073	kidney epithelium development	3/68	126/14236	0.0223548	STAT1/LIF/RET	3
GO:0043647	inositol phosphate metabolic process	2/68	49/14236	0.0228847	MTMR2/PLCB1	2
GO:0051783	regulation of nuclear division	3/68	128/14236	0.0232885	LIF/PLCB1/L3MBTL1	3
GO:0007259	receptor signaling pathway via JAK-STAT	3/68	129/14236	0.0237633	STAT1/LIF/RET	3
GO:1902808	positive regulation of cell cycle G1/S phase transition	2/68	50/14236	0.0237658	RDX/PLCB1	2
GO:0010035	response to inorganic substance	6/68	468/14236	0.0240539	RAD51/RASGRP2/TRPA1/TNNC1/STAT1/PLCB1	6
GO:0030856	regulation of epithelial cell differentiation	3/68	131/14236	0.0247285	STAT1/LIF/PLCB1	3
GO:0030099	myeloid cell differentiation	5/68	347/14236	0.0249463	KAT6A/CEBPE/STAT1/LIF/L3MBTL1	5
GO:0072006	nephron development	3/68	132/14236	0.025219	STAT1/LIF/RET	3
GO:0061005	cell differentiation involved in kidney development	2/68	53/14236	0.026491	STAT1/LIF	2
GO:0097696	receptor signaling pathway via STAT	3/68	135/14236	0.026722	STAT1/LIF/RET	3
GO:0031529	ruffle organization	2/68	54/14236	0.0274264	AIF1L/RDX	2
GO:0046503	glycerolipid catabolic process	2/68	55/14236	0.0283749	PRDX6/PLCB1	2
GO:0050771	negative regulation of axonogenesis	2/68	56/14236	0.0293365	NTN1/SPART	2
GO:0043112	receptor metabolic process	2/68	58/14236	0.0312984	MTMR2/KIF16B	2
GO:0051017	actin filament bundle assembly	3/68	144/14236	0.0315137	AIF1L/RDX/PPM1E	3
GO:0061572	actin filament bundle organization	3/68	146/14236	0.032636	AIF1L/RDX/PPM1E	3
GO:0001885	endothelial cell development	2/68	61/14236	0.0343357	RDX/PLCB1	2
GO:0007409	axonogenesis	5/68	379/14236	0.034632	NTN1/DCLK1/SPART/RET/EPHB3	5
GO:0010975	regulation of neuron projection development	5/68	384/14236	0.0363301	NTN1/SPART/RET/EPHB3/TOX	5
GO:0007416	synapse assembly	3/68	153/14236	0.0367269	NTN1/EPHB3/PCDHB13	3
GO:0018393	internal peptidyl-lysine acetylation	3/68	153/14236	0.0367269	KAT6A/LIF/NAT8	3
GO:0140013	meiotic nuclear division	3/68	153/14236	0.0367269	RAD51/LIF/PLCB1	3
GO:0006475	internal protein amino acid acetylation	3/68	154/14236	0.037332	KAT6A/LIF/NAT8	3
GO:0072088	nephron epithelium morphogenesis	2/68	64/14236	0.0374831	STAT1/LIF	2
GO:0009451	RNA modification	3/68	155/14236	0.0379422	PUS3/NAF1/NUDT16	3
GO:0009166	nucleotide catabolic process	2/68	65/14236	0.038556	PDE9A/NUDT16	2
GO:0016482	cytosolic transport	3/68	156/14236	0.0385575	MTMR2/KIF16B/RDX	3
GO:0033555	multicellular organismal response to stress	2/68	66/14236	0.0396407	TRPA1/RET	2
GO:0010721	negative regulation of cell development	3/68	158/14236	0.0398034	NTN1/SPART/DYNLT1	3
GO:0043966	histone H3 acetylation	2/68	67/14236	0.0407369	KAT6A/LIF	2
GO:0072028	nephron morphogenesis	2/68	67/14236	0.0407369	STAT1/LIF	2
GO:0097061	dendritic spine organization	2/68	69/14236	0.0429634	MTMR2/EPHB3	2
GO:0018394	peptidyl-lysine acetylation	3/68	164/14236	0.0436632	KAT6A/LIF/NAT8	3
GO:0048644	muscle organ morphogenesis	2/68	70/14236	0.0440935	TNNC1/LIF	2
GO:0051260	protein homooligomerization	3/68	165/14236	0.0443241	TRPA1/DISP1/KCNA2	3
GO:0043502	regulation of muscle adaptation	2/68	71/14236	0.0452346	TNNC1/PDE9A	2
GO:0046425	regulation of receptor signaling pathway via JAK-STAT	2/68	71/14236	0.0452346	LIF/RET	2
GO:0021954	central nervous system neuron development	2/68	72/14236	0.0463867	DCLK1/EPHB3	2
GO:0051346	negative regulation of hydrolase activity	4/68	284/14236	0.0467542	WFDC2/RDX/AHSG/CAST	4
GO:0001865	NK T cell differentiation	1/68	10/14236	0.0467669	TOX	1
GO:0007494	midgut development	1/68	10/14236	0.0467669	RET	1
GO:0009155	purine deoxyribonucleotide catabolic process	1/68	10/14236	0.0467669	NUDT16	1
GO:0031642	negative regulation of myelination	1/68	10/14236	0.0467669	MTMR2	1
GO:0045472	response to ether	1/68	10/14236	0.0467669	PLCB1	1
GO:0060046	regulation of acrosome reaction	1/68	10/14236	0.0467669	PLCB1	1
GO:0075733	intracellular transport of virus	1/68	10/14236	0.0467669	DYNLT1	1
GO:0097050	type B pancreatic cell apoptotic process	1/68	10/14236	0.0467669	CAST	1
GO:0098917	retrograde trans-synaptic signaling	1/68	10/14236	0.0467669	PLCB1	1
GO:1905668	positive regulation of protein localization to endosome	1/68	10/14236	0.0467669	RDX	1
GO:1903046	meiotic cell cycle process	3/68	169/14236	0.047018	RAD51/LIF/PLCB1	3
GO:0010833	telomere maintenance via telomere lengthening	2/68	74/14236	0.0487229	RAD51/NAF1	2
GO:0021675	nerve development	2/68	74/14236	0.0487229	RET/KCNA2	2
GO:0061564	axon development	5/68	419/14236	0.049658	NTN1/DCLK1/SPART/RET/EPHB3	5
GO:0007517	muscle organ development	4/68	290/14236	0.0498018	TNNC1/LIF/HOXD10/DISP1	4
GO:0043367	CD4-positive, alpha-beta T cell differentiation	2/68	75/14236	0.0499069	CRACR2A/TOX	2
GO:1901292	nucleoside phosphate catabolic process	2/68	75/14236	0.0499069	PDE9A/NUDT16	2
